# Symmetry as a Fundamental Principle in Defining Gene Expression and Phenotypic Traits

**DOI:** 10.1101/2025.01.27.634930

**Authors:** Cheng Zhang, Cristina Correia, Taylor Weiskittel, Shyang-Hong Tan, Zhuofei Zhang, Kok-Siong Yeo, Shizhen Zhu, Choong-Yong Ung, Hu Li

## Abstract

Symmetry refers to properties that remain invariant upon mathematical transformations. The principles of symmetry have guided numerous important discoveries in physics and chemistry but not in biology and medicine. Here, we aim to explore the presence of symmetry relationships at the gene expression level as a mean to distinguish between healthy and disease states. We deployed Learning-Based Invariant Feature Engineering - LIFE, a hybrid machine learning approach implemented with two symmetric invariant feature functions (IFFs) to identify Invariant Feature Genes (IFGs), which are gene pairs whose IFF single-value outputs remain invariant across individual samples in a given biological phenotype. Our multiclass classification results across the transcriptomes of 25 normal organs, 25 cancer types, and blood samples obtained from 4 different types of neurodegenerative diseases revealed the presence of unique phenotype-specific IFGs. We constructed networks using these IFGs (IF-Nets) and intriguingly, we demonstrated that the hubs could serve as information encoders, capable of reconstructing sample-wise expression values in relation to their counterpart genes. More importantly, we found that hubs of cancer IF-Nets were enriched with both approved and clinical trial drugs, highlighting “symmetry breaking” as a novel approach for treating diseases.
