## Supplemental Data 14 for "Symmetry as a Fundamental Principle in Defining Gene Expression and Phenotypic Traits"

### Sheet: Overlapped Pathways
1 overlapped enriched pathways between IF-Func1 cancer and IF-Func1 organs
GOBP REGULATION OF TELOMERE MAINTENANCE
3 overlapped enriched pathways between IF-Func1 cancer and IF-Func2 organs
GOBP PROTEOLYSIS
GOBP PROTEIN TARGETING
GOBP NEGATIVE REGULATION OF BIOSYNTHETIC PROCESS
11 overlapped enriched pathways between IF-Func2 cancer and IF-Func2 organs
GOBP PROTEIN MODIFICATION BY SMALL PROTEIN CONJUGATION OR REMOVAL
GOBP RNA METHYLATION
GOBP RIBOSOME BIOGENESIS
GOBP RIBONUCLEOPROTEIN COMPLEX BIOGENESIS
GOBP TRNA PROCESSING
GOBP TRNA METABOLIC PROCESS
GOBP TRNA MODIFICATION
GOBP RNA MODIFICATION
GOBP NCRNA METABOLIC PROCESS
GOBP NCRNA PROCESSING
GOBP RNA PROCESSING
