## Supplemental Data 1 for "Symmetry as a Fundamental Principle in Defining Gene Expression and Phenotypic Traits"

### Sheet: GTEx
Organ	# Samples
Adipose Tissue	258
Adrenal Gland	261
Blood	117
Blood Vessel	263
Breast	307
Colon	268
Esophagus	232
Heart	207
Liver	383
Lung	349
Muscle	298
Nerve	387
Ovary	349
Pancreas	362
Pituitary	44
Prostate	403
Salivary Gland	333
Skin	177
Small Intestine	312
Spleen	373
Stomach	38
Testis	482
Thyroid	300
Uterus	373
Vagina	363

### Sheet: TCGA
TCGA Abbreviation	Cancer Type	# Samples
BLCA	Bladder Urothelial Carcinoma	268
BRCA	Breast invasive carcinoma	258
CESC	Cervical squamous cell carcinoma and endocervical adenocarcinoma	291
COAD	Colon adenocarcinoma	252
ESCA	Esophageal carcinoma	249
GBM	Glioblastoma multiforme	330
HNSC	Head and Neck squamous cell carcinoma	252
KIRC	Kidney renal clear cell carcinoma	307
KIRP	Kidney renal papillary cell carcinoma	339
LGG	Brain Lower Grade Glioma	341
LIHC	Liver hepatocellular carcinoma	282
LUAD	Lung adenocarcinoma	256
LUSC	Lung squamous cell carcinoma	261
OV	Ovarian serous cystadenocarcinoma	303
PAAD	Pancreatic adenocarcinoma	311
PCPG	Pheochromocytoma and Paraganglioma	341
PRAD	Prostate adenocarcinoma	266
READ	Rectum adenocarcinoma	298
SARC	Sarcoma	257
SKCM	Skin Cutaneous Melanoma	256
STAD	Stomach adenocarcinoma	202
TGCT	Testicular Germ Cell Tumors	283
THCA	Thyroid carcinoma	332
THYM	Thymoma	302
UCEC	Uveal Melanoma	222
