## Supplemental Data 13 for "Symmetry as a Fundamental Principle in Defining Gene Expression and Phenotypic Traits"

### Sheet: TCGA IF2-1000
geneset	Pooled_Normal.236	BLCA.207	BRCA.198	CESC.429	COAD.160	ESCA.179	GBM.174	HNSC.239	KIRC.120	KIRP.390	LGG.341	LIHC.139	LUAD.308	LUSC.168	OV.275	PAAD.125	PCPG.245	PRAD.340	READ.151	SARC.246	SKCM.144	STAD.297	TGCT.311	THCA.179	THYM.106	UCEC.207
REACTOME_TRNA_PROCESSING	1	1	1	1	1	1	1	1	1	1	1	1	1	1	0.0254142	1	0.220143	1	1	1	1	0.400641	1	1	1	1
REACTOME_RNA_POLYMERASE_II_TRANSCRIPTION	1	1	1	0.114373	1	1	0.830201	1	0.140621	7.572544146141e-07	0.735455	1	1	1	1	1.09939793916849e-05	0.000876227	0.00353219	1	0.00512546	0.0250395	1	1	9.60487481139028e-05	1	1
REACTOME_TRANSCRIPTIONAL_REGULATION_BY_VENTX	1	1	0.00347311	1	1	1	1	1	1	1	1	1	1	1	1	1	1	1	1	0.598282	1	1	1	1	1	1
GOBP_RNA_METHYLATION	1	1	1	1	1	0.519801	0.0951996	1	1	0.0229463	1	1	1	1	0.698629	1	0.777548	1	1	0.00512546	1	0.0236437	1	1	1	0.144214
GOBP_DNA_REPAIR	1	1	1	0.971291	1	1	1	1	1	0.353736	0.998409	1	1	0.557285	1	1	1	1	1	1	1	0.0236437	0.301254	1	1	1
GOBP_RNA_PROCESSING	0.0132911	0.00451594	0.931661	0.762486	1	1	1	0.0308034	1	0.00302589	1	0.0164708	1	1	4.73471403763008e-05	1	0.220143	0.0470147	1	2.97703857871642e-06	1	0.00962041	1	1	1	1
GOBP_TRNA_METABOLIC_PROCESS	1	0.599642	1	1	1	1	0.755976	1	1	0.122713	1	1	1	1	0.211699	1	2.45894812729688e-06	1	1	0.0265539	0.383108	0.0341876	1	1	1	0.178002
GOBP_TRNA_MODIFICATION	1	0.718162	1	1	1	1	0.116291	1	1	0.629881	1	1	1	1	1	1	0.000211919	1	1	0.548608	0.00881925	0.127678	1	1	1	0.178002
GOBP_RNA_CATABOLIC_PROCESS	1	1	1	1	1	1	1	0.0353127	1	1	1	1	1	1	1	1	1	1	1	0.548608	1	1	1	1	1	1
GOBP_TRNA_PROCESSING	1	0.312088	1	0.971291	1	1	0.116291	1	1	0.0431101	1	1	1	1	0.489169	1	2.02369123677162e-05	1	1	0.0970738	0.0397306	0.0236437	1	1	1	0.22292
GOBP_RNA_SPLICING	1	1	1	1	1	1	1	1	1	1	1	1	1	1	0.0200997	1	1	1	1	1	1	0.831137	1	1	1	1
GOBP_RNA_MODIFICATION	1	0.0719807	1	1	1	0.176945	0.00104265	0.552852	1	0.0092453	1	1	1	1	0.559773	1	0.00105684	1	1	0.0970738	0.172056	0.0341876	1	1	1	0.000911635
GOBP_RRNA_METABOLIC_PROCESS	0.0289426	0.957167	1	1	1	1	1	0.19163	1	1	0.442684	0.111173	1	1	0.256409	1	1	1	1	0.0970738	1	1	1	1	1	1
GOBP_RIBONUCLEOPROTEIN_COMPLEX_BIOGENESIS	0.000558678	1	1	1	1	1	1	0.19163	1	1	1	1	1	1	0.0858182	1	1	1	1	0.1029	1	1	1	1	1	1
GOBP_TRNA_METHYLATION	1	1	1	1	1	1	0.830201	1	1	1	1	1	1	1	0.339839	1	0.291787	1	1	0.172119	0.595694	0.0236437	1	1	1	1
GOBP_MITOCHONDRIAL_TRANSLATION	1	1	1	1	1	1	1	1	1	1	1	1	1	1	1	1	0.513267	1	1	0.0185793	1	1	1	1	1	1
GOBP_NCRNA_PROCESSING	0.0132911	0.00451594	1	0.114373	1	0.176945	0.24202	0.0997207	1	0.00628023	0.677693	0.0164708	1	1	0.00359594	1	0.0148529	0.0921535	1	2.56668471473981e-05	1	0.0236437	1	1	1	0.0601531
GOBP_NCRNA_METABOLIC_PROCESS	0.000770828	0.00451594	1	0.0766794	1	0.176945	0.158187	0.0997207	1	0.00358217	0.22651	0.0513807	1	1	0.00359594	1	0.000922044	0.287046	1	1.86604939518898e-07	1	0.043374	1	1	1	0.0601531
GOBP_RIBOSOME_BIOGENESIS	7.72085493759492e-05	0.447781	1	1	1	1	1	0.0997207	1	1	0.735455	0.268835	1	1	0.127851	1	1	1	1	0.0970738	1	1	1	1	1	1
GOBP_PROTEIN_MODIFICATION_BY_SMALL_PROTEIN_CONJUGATION_OR_REMOVAL	1	1	1	0.114373	1	1	1	1	1	1	0.02062	1	0.192003	0.404871	1	1	1	1	1	1	1	0.083468	1	1	1	1
GOBP_NUCLEIC_ACID_PHOSPHODIESTER_BOND_HYDROLYSIS	1	1	1	1	1	1	1	1	1	0.0092453	1	1	1	1	1	1	1	1	0.398801	1	1	1	1	1	1	1
GOBP_MITOCHONDRIAL_GENE_EXPRESSION	1	1	1	1	1	1	1	1	1	1	1	1	1	1	1	1	0.193193	1	1	0.0308043	1	1	1	1	1	1
