## Supplemental Data 11 for "Symmetry as a Fundamental Principle in Defining Gene Expression and Phenotypic Traits"

### Sheet: GTEx IF2-1000
geneset	Adipose_Tissue.355	Adrenal_Gland.110	Blood.112	Blood_Vessel.216	Breast.199	Colon.125	Esophagus.190	Heart.161	Liver.189	Lung.282	Muscle.275	Nerve.144	Ovary.145	Pancreas.326	Pituitary.121	Prostate.314	Salivary_Gland.131	Skin.232	Small_Intestine.375	Spleen.155	Stomach.263	Testis.133	Thyroid.210	Uterus.150	Vagina.159
REACTOME_ADAPTIVE_IMMUNE_SYSTEM	1	1	0.667391	1	1	1	1	1	1	1	0.0464211	1	1	0.524305	1	1	1	1	1	1	1	1	1	1	1
REACTOME_SYNTHESIS_OF_GLYCOSYLPHOSPHATIDYLINOSITOL_GPI	0.712202	1	1	1	1	1	1	0.80956	1	1	0.108474	1	1	0.0215572	1	1	1	1	0.367122	1	1	1	1	1	1
REACTOME_CELL_CYCLE	1	1	1	1	1	1	1	1	1	1	0.00831939	1	1	1.67247113334389e-05	1	1	1	1	0.152471	1	1	1	1	1	1
REACTOME_FGFR1_MUTANT_RECEPTOR_ACTIVATION	1	1	1	1	1	1	1	0.340465	1	1	0.0267323	1	1	1	1	1	1	1	1	1	1	1	1	1	1
REACTOME_ORGANELLE_BIOGENESIS_AND_MAINTENANCE	0.0108276	1	1	1	1	1	1	0.0993182	1	1	1	1	1	0.770602	1	1	1	1	0.231067	1	1	1	1	1	1
REACTOME_PRE_NOTCH_EXPRESSION_AND_PROCESSING	1	1	0.0314112	1	1	1	1	1	1	1	1	1	1	1	1	1	1	1	1	1	1	1	1	1	1
REACTOME_METABOLISM_OF_WATER_SOLUBLE_VITAMINS_AND_COFACTORS	1	1	1	1	1	1	1	1	1	1	0.110561	1	1	0.239095	1	1	1	1	0.00756169	1	1	1	1	1	1
REACTOME_METABOLISM_OF_VITAMINS_AND_COFACTORS	1	1	1	1	1	1	1	1	1	1	0.309741	1	1	0.223604	1	1	1	1	0.0143716	1	1	1	1	1	1
REACTOME_EPIGENETIC_REGULATION_OF_GENE_EXPRESSION	1	1	0.282822	1	1	1	1	1	1	1	0.00705758	1	1	0.822942	1	1	1	1	1	1	1	1	1	1	1
REACTOME_THE_PHOTOTRANSDUCTION_CASCADE	0.0462883	1	1	1	1	1	1	1	1	1	1	1	1	0.0887515	1	1	1	1	0.831231	1	1	1	1	1	1
REACTOME_HATS_ACETYLATE_HISTONES	1	1	0.938972	1	1	1	1	1	1	1	0.0358454	1	1	0.775271	1	1	1	1	0.710306	1	1	1	1	1	1
REACTOME_CHROMATIN_MODIFYING_ENZYMES	1	1	0.244254	1	1	1	1	1	1	1	0.00177618	1	1	0.583216	1	1	1	1	1	1	1	1	1	1	1
REACTOME_TRANSCRIPTIONAL_REGULATION_BY_TP53	1	1	1	1	1	1	1	1	1	1	0.0935301	1	1	0.0453438	1	1	1	1	1	1	1	1	1	1	1
REACTOME_TRNA_AMINOACYLATION	1	1	1	1	1	1	1	1	1	1	0.0161328	1	1	1	1	1	1	1	1	1	1	1	1	1	1
REACTOME_MITOCHONDRIAL_TRNA_AMINOACYLATION	1	1	1	1	1	1	1	1	1	1	0.00845395	1	1	1	1	1	1	1	1	1	1	1	1	1	1
REACTOME_SEMA3A_PLEXIN_REPULSION_SIGNALING_BY_INHIBITING_INTEGRIN_ADHESION	1	1	0.0389803	1	1	1	1	1	1	1	0.582136	1	1	1	1	1	1	1	1	1	1	1	1	1	1
REACTOME_SODIUM_PROTON_EXCHANGERS	1	1	1	1	1	1	1	1	1	1	0.0427227	1	1	1	1	1	1	1	1	1	1	1	1	1	1
REACTOME_DEADENYLATION_DEPENDENT_MRNA_DECAY	1	1	1	1	1	1	1	1	1	1	0.0121227	1	1	0.610881	1	1	1	1	1	1	1	1	1	1	1
REACTOME_NA_CL_DEPENDENT_NEUROTRANSMITTER_TRANSPORTERS	1	1	1	1	1	1	1	1	1	1	1	1	1	1	1	1	1	1	1	1	1	0.0205738	1	1	1
REACTOME_MITOCHONDRIAL_TRANSLATION	1	1	1	1	1	1	1	1	1	1	0.0105132	1	1	1	1	1	1	1	0.0147335	1	1	1	1	1	1
REACTOME_METABOLIC_DISORDERS_OF_BIOLOGICAL_OXIDATION_ENZYMES	1	1	0.581399	1	1	1	1	1	1	1	0.035387	1	1	1	1	1	1	1	1	1	1	1	1	1	1
REACTOME_CILIUM_ASSEMBLY	0.00674198	1	1	1	1	1	1	0.128499	1	1	1	1	1	0.876555	1	1	1	1	0.541915	1	1	1	1	1	1
REACTOME_TP53_REGULATES_METABOLIC_GENES	1	1	1	1	1	1	1	1	1	1	0.0475415	1	1	1	1	1	1	1	1	1	1	1	1	1	1
REACTOME_SIGNALING_BY_FGFR1_IN_DISEASE	1	1	1	1	1	1	1	0.396277	1	1	0.0420169	1	1	1	1	1	1	1	1	1	1	1	1	1	1
REACTOME_RHO_GTPASES_ACTIVATE_FORMINS	1	1	1	1	1	1	1	1	1	1	0.0358454	1	1	1	1	1	1	1	1	1	1	1	1	1	1
REACTOME_DNA_DOUBLE_STRAND_BREAK_REPAIR	0.456334	1	1	1	1	1	1	1	1	1	0.431575	1	1	0.00481056	1	1	1	1	1	1	1	1	1	1	1
REACTOME_HOMOLOGY_DIRECTED_REPAIR	0.666858	1	1	1	1	1	1	1	1	1	0.667411	1	1	0.00879255	1	1	1	1	1	1	1	1	1	1	1
REACTOME_NUCLEOTIDE_EXCISION_REPAIR	1	1	1	1	1	1	1	1	1	1	0.0164621	1	1	0.974384	1	1	1	1	1	1	1	1	1	1	1
REACTOME_GLOBAL_GENOME_NUCLEOTIDE_EXCISION_REPAIR_GG_NER	1	1	1	1	1	1	1	1	1	1	0.0068101	1	1	0.818846	1	1	1	1	1	1	1	1	1	1	1
REACTOME_POST_TRANSLATIONAL_PROTEIN_MODIFICATION	1	1	0.336114	1	1	1	1	1	1	1	0.00131	1	1	0.00167674	1	1	1	1	9.53318331029935e-06	1	1	1	1	1	1
REACTOME_INTRA_GOLGI_TRAFFIC	1	1	1	1	1	1	1	1	1	1	0.962646	1	1	1	1	1	1	1	0.0418856	1	1	1	1	1	1
REACTOME_M_PHASE	1	1	1	1	1	1	1	1	1	1	0.0829572	1	1	0.0404685	1	1	1	1	0.553289	1	1	1	1	1	1
REACTOME_S_PHASE	1	1	1	1	1	1	1	1	1	1	0.520757	1	1	0.0115771	1	1	1	1	0.883065	1	1	1	1	1	1
REACTOME_CELL_CYCLE_MITOTIC	1	1	1	1	1	1	1	0.868109	1	1	0.0479606	1	1	0.00122614	1	1	1	1	0.218097	1	1	1	1	1	1
REACTOME_MITOTIC_SPINDLE_CHECKPOINT	1	1	1	1	1	1	1	1	1	1	0.0165867	1	1	0.19472	1	1	1	1	1	1	1	1	1	1	1
REACTOME_CELL_CYCLE_CHECKPOINTS	1	1	1	1	1	1	1	1	1	1	0.0207614	1	1	0.19472	1	1	1	1	0.943404	1	1	1	1	1	1
REACTOME_TRANSLATION	1	1	1	1	1	1	1	1	1	1	0.00187503	1	1	1	1	1	1	1	0.0956885	1	1	1	1	1	1
REACTOME_RNA_POLYMERASE_II_TRANSCRIPTION	2.2801385123496e-08	1	0.514126	1.78609571155722e-07	0.0664902	0.00921188	2.27660352018376e-06	0.593418	3.39178245176505e-13	0.000251742	0.004644	1	1	1.46072688626958e-06	1	0.262651	1	0.00011249	0.00107177	1	0.0630906	1	1	1	1
REACTOME_DNA_REPAIR	0.210909	1	1	1	1	1	1	1	1	1	0.00206489	1	1	0.0115771	1	1	1	1	0.0318162	1	1	1	1	1	1
REACTOME_MITOCHONDRIAL_FATTY_ACID_BETA_OXIDATION	1	1	1	1	1	1	1	1	1	1	0.0397956	1	1	1	1	1	1	1	1	1	1	1	1	1	1
REACTOME_NEDDYLATION	1	1	0.653008	1	1	1	1	1	1	1	1	1	1	1	1	1	1	1	0.0418337	1	1	1	1	1	1
REACTOME_METABOLISM_OF_RNA	1	1	1	1	1	1	1	1	1	1	9.92704563315447e-05	1	1	0.139965	1	1	1	1	0.00240378	1	1	1	1	1	1
REACTOME_MOLYBDENUM_COFACTOR_BIOSYNTHESIS	1	1	1	1	1	1	1	1	1	1	1	1	1	1	1	1	1	1	0.00293626	1	1	1	1	1	1
REACTOME_ANTIGEN_PROCESSING_UBIQUITINATION_PROTEASOME_DEGRADATION	1	1	1	1	1	1	1	0.875746	1	1	0.0468297	1	1	0.317345	1	1	1	1	0.142154	1	1	1	1	1	1
GOBP_REGULATION_OF_DNA_RECOMBINATION	1	1	1	1	1	1	1	1	1	1	0.0183872	1	1	1	1	1	1	1	1	1	1	1	1	1	1
GOBP_NEGATIVE_REGULATION_OF_TRANSCRIPTION_BY_RNA_POLYMERASE_II	1	1	0.272344	0.0082176	1	1	0.395828	0.839605	1	1	0.0935906	1	1	0.486516	1	0.462011	1	0.353054	1	1	1	1	1	1	1
GOBP_NUCLEAR_TRANSCRIBED_MRNA_CATABOLIC_PROCESS_NONSENSE_MEDIATED_DECAY	1	1	1	1	1	1	1	1	1	1	0.0497119	1	1	1	1	1	1	1	1	1	1	1	1	1	1
GOBP_PROTEIN_POLYUBIQUITINATION	1	1	1	1	1	1	1	1	1	1	0.00365801	1	1	0.160364	1	1	1	1	0.142154	1	1	1	1	1	1
GOBP_MITOTIC_CELL_CYCLE	1	1	1	1	1	1	1	0.253113	1	1	0.00184513	1	1	8.81496568096472e-05	1	1	1	1	0.136758	1	1	1	1	1	1
GOBP_NUCLEAR_TRANSCRIBED_MRNA_CATABOLIC_PROCESS_DEADENYLATION_DEPENDENT_DECAY	1	1	1	1	1	1	1	1	1	1	0.0158382	1	1	1	1	1	1	1	1	1	1	1	1	1	1
GOBP_MATURATION_OF_5_8S_RRNA	1	1	1	1	1	1	1	1	1	1	0.035387	1	1	0.411773	1	1	1	1	1	1	1	1	1	1	1
GOBP_MATURATION_OF_SSU_RRNA_FROM_TRICISTRONIC_RRNA_TRANSCRIPT_SSU_RRNA_5_8S_RRNA_LSU_RRNA	1	1	1	1	1	1	1	1	1	1	0.035387	1	1	1	1	1	1	1	1	1	1	1	1	1	1
GOBP_SISTER_CHROMATID_SEGREGATION	1	1	1	1	1	1	1	1	1	1	0.00791655	1	1	0.0349258	1	1	1	1	1	1	1	1	1	1	1
GOBP_NUCLEAR_TRANSCRIBED_MRNA_CATABOLIC_PROCESS	1	1	1	1	1	1	1	1	1	1	0.000514331	1	1	1	1	1	1	1	1	1	1	1	1	1	1
GOBP_RNA_METHYLATION	0.456334	1	1	0.156671	1	0.0428355	1	0.26054	1	1	0.556175	1	1	0.0956128	1	0.029027	1	1	0.186774	1	1	1	1	1	1
GOBP_CELL_ACTIVATION	1	1	0.0389803	1	1	1	1	1	1	1	0.906998	1	1	1	1	1	1	1	1	1	1	1	1	1	1
GOBP_BLASTOCYST_GROWTH	1	1	1	1	1	1	1	1	1	1	1	1	1	0.0364021	1	1	1	1	1	1	1	1	1	1	1
GOBP_INNER_CELL_MASS_CELL_PROLIFERATION	1	1	1	1	1	1	1	1	1	1	1	1	1	0.0115771	1	1	1	1	1	1	1	1	1	1	1
GOBP_TRNA_WOBBLE_BASE_MODIFICATION	0.647033	1	1	0.586632	1	0.0161527	1	0.766987	1	1	1	1	1	0.167315	1	1	1	1	0.0283539	1	1	0.771283	1	1	1
GOBP_TRNA_WOBBLE_URIDINE_MODIFICATION	1	1	1	0.422314	1	0.223972	1	0.706048	1	1	1	1	1	0.138503	1	1	1	1	0.0169312	1	1	0.709602	1	1	1
GOBP_ACTIVATION_OF_IMMUNE_RESPONSE	1	1	0.0185742	1	1	1	1	1	1	1	1	1	1	1	1	1	1	1	1	1	1	1	1	1	1
GOBP_T_CELL_MEDIATED_IMMUNITY	1	1	0.0155099	1	1	1	1	0.766987	1	1	0.704095	1	1	1	1	1	1	1	1	1	1	0.724309	1	1	1
GOBP_IMMUNE_SYSTEM_DEVELOPMENT	1	1	0.0206651	1	1	1	1	0.444225	1	1	0.385986	1	1	0.863133	1	1	1	1	0.92654	1	1	1	1	1	1
GOBP_REGULATION_OF_IMMUNE_SYSTEM_PROCESS	1	1	0.00193255	1	1	1	1	1	1	1	0.411432	1	1	1	1	1	1	1	1	1	1	1	1	1	1
GOBP_NEGATIVE_REGULATION_OF_IMMUNE_SYSTEM_PROCESS	1	1	0.00814606	1	1	1	1	1	1	1	0.555881	1	1	1	1	1	1	1	1	1	1	1	1	1	1
GOBP_POSITIVE_REGULATION_OF_IMMUNE_SYSTEM_PROCESS	1	1	0.00686174	1	1	1	1	1	1	1	1	1	1	1	1	1	1	1	1	1	1	1	1	1	1
GOBP_NEGATIVE_REGULATION_OF_LEUKOCYTE_MEDIATED_IMMUNITY	1	1	0.0389803	1	1	1	1	1	1	1	1	1	1	1	1	1	1	1	1	1	1	1	1	1	1
GOBP_REGULATION_OF_LYMPHOCYTE_MEDIATED_IMMUNITY	1	1	0.0398467	1	1	1	1	1	1	1	0.539671	1	1	1	1	1	1	1	1	1	1	0.499636	1	1	1
GOBP_NEGATIVE_REGULATION_OF_LYMPHOCYTE_MEDIATED_IMMUNITY	1	1	0.027419	1	1	1	1	1	1	1	1	1	1	1	1	1	1	1	1	1	1	1	1	1	1
GOBP_REGULATION_OF_T_CELL_MEDIATED_IMMUNITY	1	1	0.00907263	1	1	1	1	1	1	1	1	1	1	1	1	1	1	1	1	1	1	0.620837	1	1	1
GOBP_NEGATIVE_REGULATION_OF_T_CELL_MEDIATED_IMMUNITY	1	1	0.00814606	1	1	1	1	1	1	1	1	1	1	1	1	1	1	1	1	1	1	1	1	1	1
GOBP_IMMUNE_RESPONSE_REGULATING_SIGNALING_PATHWAY	1	1	0.00435439	1	1	1	1	1	1	1	0.64111	1	1	1	1	1	1	1	1	1	1	1	1	1	1
GOBP_IMMUNE_RESPONSE_INHIBITING_SIGNAL_TRANSDUCTION	1	1	0.0284785	1	1	1	1	1	1	1	1	1	1	1	1	1	1	1	1	1	1	1	1	1	1
GOBP_IMMUNE_RESPONSE_INHIBITING_CELL_SURFACE_RECEPTOR_SIGNALING_PATHWAY	1	1	0.021555	1	1	1	1	1	1	1	1	1	1	1	1	1	1	1	1	1	1	1	1	1	1
GOBP_IMMUNE_RESPONSE_REGULATING_CELL_SURFACE_RECEPTOR_SIGNALING_PATHWAY	1	1	0.0108103	1	1	1	1	1	1	1	0.989618	1	1	1	1	1	1	1	1	1	1	1	1	1	1
GOBP_FC_RECEPTOR_MEDIATED_INHIBITORY_SIGNALING_PATHWAY	1	1	0.00971104	1	1	1	1	1	1	1	1	1	1	1	1	1	1	1	1	1	1	1	1	1	1
GOBP_REGULATION_OF_ADAPTIVE_IMMUNE_RESPONSE	1	1	0.0478065	1	1	1	1	1	1	1	0.580698	1	1	1	1	1	1	1	1	1	1	0.543053	1	1	1
GOBP_NEGATIVE_REGULATION_OF_ADAPTIVE_IMMUNE_RESPONSE	1	1	0.0310721	1	1	1	1	1	1	1	1	1	1	1	1	1	1	1	1	1	1	1	1	1	1
GOBP_ORGANIC_ACID_METABOLIC_PROCESS	1	1	0.825072	1	1	1	1	1	1	1	0.00105344	1	1	0.507279	1	1	1	1	1	1	1	1	1	1	1
GOBP_DNA_METABOLIC_PROCESS	0.100274	1	1	1	1	1	1	0.571302	1	1	2.47108419871549e-10	0.813386	1	0.00633558	1	1	1	1	0.439793	1	1	1	1	1	1
GOBP_DNA_REPLICATION	1	1	1	1	1	1	1	0.523909	1	1	0.00832803	1	1	0.536156	1	1	1	1	1	1	1	1	1	1	1
GOBP_REGULATION_OF_DNA_REPLICATION	1	1	1	1	1	1	1	0.847167	1	1	0.00539972	1	1	1	1	1	1	1	1	1	1	1	1	1	1
GOBP_DNA_REPAIR	0.00725266	1	1	1	1	1	1	0.876763	1	1	1.70320367701276e-07	0.147545	1	0.00461562	1	1	1	1	0.103962	1	1	1	1	1	1
GOBP_REGULATION_OF_DNA_REPAIR	1	1	1	1	1	1	1	1	1	1	0.00139238	1	1	0.315482	1	1	1	1	1	1	1	1	1	1	1
GOBP_NUCLEOTIDE_EXCISION_REPAIR	1	1	1	1	1	1	0.172169	1	1	0.772209	0.00184513	1	1	0.221794	1	1	1	1	1	1	1	1	1	1	1
GOBP_DOUBLE_STRAND_BREAK_REPAIR	0.44137	1	1	1	1	1	1	1	1	1	0.021473	0.0277898	1	0.0265433	1	1	1	1	0.943404	1	1	1	1	1	1
GOBP_DNA_MODIFICATION	1	1	1	1	1	1	1	0.147969	1	1	0.000422961	1	1	1	1	1	1	1	1	1	1	1	1	1	1
GOBP_DNA_METHYLATION	1	1	1	1	1	1	1	0.594398	1	1	0.00333936	1	1	1	1	1	1	1	1	1	1	1	1	1	1
GOBP_DNA_RECOMBINATION	1	1	0.828348	1	1	1	1	1	1	1	0.0111321	0.012529	1	0.580571	0.510508	1	1	1	1	1	1	1	1	1	1
GOBP_DNA_PACKAGING	1	1	1	1	1	1	1	1	1	0.675213	0.000751901	1	1	0.0178348	1	1	1	1	0.457499	1	1	1	1	1	1
GOBP_CHROMATIN_ORGANIZATION	1	1	0.15506	1	1	1	1	1	1	1	2.7970588189057e-08	1	1	0.342871	1	1	1	1	0.878707	1	1	1	1	1	1
GOBP_CHROMATIN_ASSEMBLY_OR_DISASSEMBLY	1	1	1	1	1	1	1	1	1	1	0.000374234	1	1	0.152903	1	1	1	1	0.33113	1	1	1	1	1	1
GOBP_CHROMATIN_REMODELING	1	1	0.22593	1	1	1	1	1	1	1	0.000212065	1	1	0.550681	1	1	1	1	1	1	1	1	1	1	1
GOBP_DNA_TEMPLATED_TRANSCRIPTION_ELONGATION	1	1	1	1	1	1	1	1	1	1	0.00484199	1	1	0.325405	1	1	1	1	0.681313	1	1	1	1	1	1
GOBP_TRANSCRIPTION_ELONGATION_FROM_RNA_POLYMERASE_I_PROMOTER	1	1	1	1	1	1	1	1	1	1	0.0164621	1	1	1	1	1	1	1	1	1	1	1	1	1	1
GOBP_RNA_PROCESSING	0.97036	1	1	0.110269	1	1	1	0.555703	1	1	0.00301953	1	1	0.00673893	1	1	1	1	1.50563790369922e-06	1	1	1	1	1	1
GOBP_TRNA_METABOLIC_PROCESS	0.000280967	1	1	5.89371857691154e-05	1	0.0428355	1	0.555703	1	1	0.0130548	1	1	1.01332663652311e-05	1	1	1	1	2.18279431491128e-07	1	1	1	1	1	1
GOBP_TRNA_MODIFICATION	0.0146444	1	1	0.00260732	1	0.0451889	1	0.261707	1	1	0.213235	1	1	0.0004795	1	0.300929	1	1	0.000118046	1	1	1	1	1	1
GOBP_RNA_CATABOLIC_PROCESS	1	1	1	1	1	1	1	1	1	1	0.00717877	1	1	0.770602	1	1	1	1	0.231067	1	1	1	1	1	1
GOBP_MRNA_CATABOLIC_PROCESS	1	1	1	1	1	1	1	1	1	1	0.0118376	1	1	0.640876	1	1	1	1	1	1	1	1	1	1	1
GOBP_PROTEIN_ACETYLATION	1	1	1	1	1	1	1	1	1	1	0.0403545	1	1	0.966156	1	1	1	1	1	1	1	1	1	1	1
GOBP_PROTEIN_METHYLATION	1	1	1	1	1	1	1	0.596162	1	1	0.0228741	1	1	1	1	1	1	0.548305	1	1	1	1	1	1	1
GOBP_PROTEIN_DEMETHYLATION	1	1	0.106611	1	1	1	1	1	1	1	0.035387	1	1	1	1	1	1	1	1	1	1	1	1	1	1
GOBP_OLIGOSACCHARIDE_LIPID_INTERMEDIATE_BIOSYNTHETIC_PROCESS	0.851362	1	1	0.0476165	1	0.502453	1	1	1	0.011783	0.656258	1	1	0.0284837	1	0.316334	1	1	1	1	1	1	1	1	1
GOBP_GPI_ANCHOR_METABOLIC_PROCESS	1	1	1	1	1	1	1	0.995554	1	1	0.0267323	1	1	0.0741903	1	1	1	1	0.727008	1	1	1	1	1	1
GOBP_PROTEOLYSIS	1	1	0.0131351	1	1	1	1	0.706048	1	1	0.000270103	1	1	0.19472	1	1	1	1	0.0403275	1	1	1	1	1	1
GOBP_PEPTIDE_METABOLIC_PROCESS	1	1	0.725301	1	1	1	1	1	1	1	0.00013841	1	1	0.981296	1	1	1	1	0.694629	1	1	1	1	1	1
GOBP_PROTEIN_TARGETING	1	1	0.357105	1	1	1	1	0.05977	1	1	0.0133674	1	1	0.319029	1	1	1	1	1	1	1	1	1	1	1
GOBP_LIPID_METABOLIC_PROCESS	1	1	0.00193255	1	1	1	1	1	1	1	0.00283982	1	1	0.580571	1	1	1	1	1	1	1	1	1	1	1
GOBP_FATTY_ACID_METABOLIC_PROCESS	1	1	0.238748	1	1	1	1	1	1	1	0.0418933	1	1	1	1	1	1	1	1	1	1	1	1	1	1
GOBP_FATTY_ACID_BETA_OXIDATION	1	1	0.909101	1	1	1	1	1	1	1	0.032103	1	1	1	1	1	1	1	1	1	1	1	1	1	1
GOBP_PHOSPHOLIPID_METABOLIC_PROCESS	1	1	0.0753331	1	1	1	1	0.639785	1	1	0.0107554	1	1	1	1	1	1	1	1	1	1	1	1	1	1
GOBP_GLYCEROPHOSPHOLIPID_METABOLIC_PROCESS	1	1	0.138233	1	1	1	1	1	1	1	0.0402672	1	1	0.842189	1	1	1	1	1	1	1	1	1	1	1
GOBP_PHOSPHATIDYLINOSITOL_BIOSYNTHETIC_PROCESS	1	1	0.383119	1	1	1	1	1	1	1	0.00557536	1	1	0.264418	1	1	1	1	1	1	1	1	1	1	1
GOBP_ION_TRANSPORT	1	1	0.15113	1	1	1	1	1	1	1	1	1	1	1	1	1	1	1	1	1	1	0.0347598	1	1	1
GOBP_CATION_TRANSPORT	1	1	0.38808	1	1	1	1	1	1	1	1	1	1	1	1	1	1	1	1	1	1	0.0261482	1	1	1
GOBP_CALCIUM_ION_TRANSPORT	1	1	0.0284785	1	1	1	1	1	1	1	1	1	1	1	1	1	1	1	1	1	1	1	1	1	1
GOBP_NEUROTRANSMITTER_TRANSPORT	1	1	1	1	1	1	1	1	1	1	1	1	1	1	1	1	1	1	1	1	1	0.0470241	1	1	1
GOBP_INTRACELLULAR_PROTEIN_TRANSPORT	1	1	1	1	1	1	1	0.00309123	1	1	0.0215181	1	1	0.54719	1	1	1	1	0.608599	1	1	1	1	1	1
GOBP_INTRA_GOLGI_VESICLE_MEDIATED_TRANSPORT	1	1	1	1	1	1	1	1	1	1	0.843318	1	1	1	1	1	1	1	0.0186897	1	1	1	1	1	1
GOBP_IMMUNE_RESPONSE	1	1	0.0389803	1	1	1	1	1	1	1	0.411432	1	1	1	1	1	1	1	1	1	1	1	1	1	1
GOBP_CELLULAR_RESPONSE_TO_DNA_DAMAGE_STIMULUS	0.100274	1	1	1	1	1	1	0.650523	1	1	7.18741476191297e-07	1	1	7.19957927549221e-05	1	1	1	1	0.246051	1	1	1	1	1	1
GOBP_MITOCHONDRION_ORGANIZATION	1	1	0.313866	1	1	1	0.849858	0.866005	1	1	1.9362078774864e-05	1	1	0.078034	1	1	1	1	0.0143716	1	1	1	1	1	1
GOBP_CYTOSKELETON_ORGANIZATION	1	1	0.0567611	1	1	1	1	0.239323	1	1	0.0478787	1	1	0.995551	1	1	1	1	1	1	1	1	1	1	1
GOBP_MICROTUBULE_BASED_PROCESS	0.0146444	1	1	1	1	1	1	0.573325	1	1	0.0118376	1	1	0.0777964	1	1	1	0.121268	1	1	1	1	1	1	1
GOBP_GOLGI_ORGANIZATION	1	1	1	1	1	1	1	1	1	1	0.943866	1	1	0.0494963	1	1	1	1	0.863499	1	1	1	1	1	1
GOBP_CELL_CYCLE	0.67166	1	0.912959	1	1	1	1	0.0642987	1	0.809356	1.05852396229956e-06	1	1	1.40252775955366e-07	1	1	1	1	0.00229823	1	1	1	1	1	1
GOBP_CHROMOSOME_SEGREGATION	1	1	1	1	1	1	1	1	1	1	0.00163242	1	1	0.00962863	1	1	1	1	1	1	1	1	1	1	1
GOBP_SISTER_CHROMATID_COHESION	1	1	1	1	1	1	1	1	1	1	0.0164621	1	1	0.225265	1	1	1	1	1	1	1	1	1	1	1
GOBP_HOMOPHILIC_CELL_ADHESION_VIA_PLASMA_MEMBRANE_ADHESION_MOLECULES	1	1	1	0.00885952	1	1	1	1	1	1	1	1	1	1	1	1	1	1	1	1	1	0.499636	1	1	1
GOBP_LEUKOCYTE_CELL_CELL_ADHESION	1	1	0.00193255	1	1	1	1	1	1	1	1	1	1	1	1	1	1	1	1	1	1	1	1	1	1
GOBP_NEGATIVE_REGULATION_OF_CELL_ADHESION	1	1	0.00929841	1	1	1	1	1	1	1	1	1	1	1	1	1	1	1	1	1	1	1	1	1	1
GOBP_TRNA_PROCESSING	0.000258864	1	1	5.31823420988462e-06	1	0.131046	1	0.394278	1	1	0.396457	1	1	0.000410441	1	0.699945	1	1	8.61458880002176e-08	1	1	1	1	1	1
GOBP_NEGATIVE_REGULATION_OF_CELL_POPULATION_PROLIFERATION	1	1	0.00815702	1	1	1	1	1	1	1	1	1	1	1	1	1	1	1	1	1	1	1	1	1	1
GOBP_RESPIRATORY_CHAIN_COMPLEX_IV_ASSEMBLY	1	1	1	1	1	1	1	1	1	1	0.0170136	1	1	1	1	1	1	1	1	1	1	1	1	1	1
GOBP_LIPID_BIOSYNTHETIC_PROCESS	1	1	0.517914	1	1	1	1	1	1	1	0.0158192	1	1	0.689439	1	1	1	1	1	1	1	1	1	1	1
GOBP_PHOSPHOLIPID_BIOSYNTHETIC_PROCESS	1	1	0.0961007	1	1	1	1	1	1	1	0.00484199	1	1	0.716321	1	1	1	1	1	1	1	1	1	1	1
GOBP_MACROMOLECULE_CATABOLIC_PROCESS	1	1	0.0854671	1	1	1	1	0.396277	1	1	7.75763853232299e-06	1	1	0.0784686	1	1	1	1	0.000335516	1	1	1	1	1	1
GOBP_FATTY_ACID_CATABOLIC_PROCESS	1	1	0.304588	1	1	1	1	1	1	1	0.00187503	1	1	1	1	1	1	1	1	1	1	1	1	1	1
GOBP_PROTEIN_LIPOYLATION	1	1	1	1	1	1	1	1	1	1	0.431575	1	1	0.0019377	1	1	1	1	1	1	1	1	1	1	1
GOBP_MRNA_TRANSCRIPTION	1	1	1	1	1	1	1	1	1	1	1	1	1	0.0178348	1	1	1	1	1	1	1	1	1	1	1
GOBP_RNA_MODIFICATION	0.0527315	1	1	0.0395034	1	0.00921188	1	0.253113	1	1	0.057076	1	1	0.0022153	1	0.029027	1	1	0.00107177	1	1	1	1	1	1
GOBP_RESPONSE_TO_ABIOTIC_STIMULUS	1	1	1	1	1	1	1	1	1	1	0.217554	1	1	0.0419069	1	1	1	1	1	1	1	0.59806	1	1	1
GOBP_EMBRYO_DEVELOPMENT	1	1	0.594473	1	1	1	1	0.571302	1	1	0.0104988	1	1	0.363935	1	1	1	1	1	1	1	1	1	1	1
GOBP_EMBRYO_DEVELOPMENT_ENDING_IN_BIRTH_OR_EGG_HATCHING	1	1	0.948428	1	1	1	1	0.783318	1	1	0.0111321	1	1	0.243793	1	1	1	1	1	1	1	1	1	1	1
GOBP_TISSUE_DEVELOPMENT	1	1	0.0427452	1	1	1	1	0.825051	1	1	0.537686	1	1	0.842189	1	1	1	1	1	1	1	1	1	1	1
GOBP_NEGATIVE_REGULATION_OF_BIOSYNTHETIC_PROCESS	1	1	0.211204	0.762475	1	1	0.496558	1	1	1	1.37595866519313e-05	1	1	0.0856161	1	1	1	0.265609	1	1	1	1	1	1	1
GOBP_REGULATION_OF_CATABOLIC_PROCESS	1	1	0.476138	1	1	1	1	0.879477	1	1	0.00943574	1	1	0.216118	1	1	1	1	0.229132	1	1	1	1	1	1
GOBP_POSITIVE_REGULATION_OF_CATABOLIC_PROCESS	1	1	0.315765	1	1	1	1	1	1	1	0.0483748	1	1	0.318717	1	1	1	1	0.831231	1	1	1	1	1	1
GOBP_RESPONSE_TO_IONIZING_RADIATION	1	1	1	1	1	1	1	1	1	1	0.0358454	1	1	1	1	1	1	1	1	1	1	1	1	1	1
GOBP_PROTEASOMAL_PROTEIN_CATABOLIC_PROCESS	1	1	0.133511	1	1	1	1	0.323492	1	1	0.0402387	1	1	0.148308	1	1	1	1	0.0793165	1	1	1	1	1	1
GOBP_REGULATION_OF_CELL_CYCLE_PROCESS	1	1	1	1	1	1	1	0.568779	1	1	0.0339267	1	1	0.0115771	1	1	1	1	0.100203	1	1	1	1	1	1
GOBP_NEGATIVE_REGULATION_OF_GENE_EXPRESSION	1	1	0.583141	1	1	1	1	1	1	1	0.00850588	1	1	0.942214	1	1	1	1	1	1	1	1	1	1	1
GOBP_NEGATIVE_REGULATION_OF_ORGANELLE_ORGANIZATION	0.456334	1	0.950186	1	1	1	1	0.598172	1	1	0.00597004	1	1	0.668182	1	1	1	1	1	1	1	1	1	1	1
GOBP_LIPID_LOCALIZATION	1	1	0.0389803	1	1	1	1	1	1	1	1	1	1	1	1	1	1	1	1	1	1	1	1	1	1
GOBP_REGULATION_OF_CELL_DEATH	1	1	0.301111	1	1	1	1	0.604322	1	1	0.0142497	1	1	0.689439	1	1	1	1	0.656926	1	1	0.596947	1	1	1
GOBP_UBIQUITIN_RECYCLING	1	1	1	1	1	1	1	1	1	1	1	1	1	1	1	1	1	1	0.0143716	1	1	1	1	1	1
GOBP_PROGRAMMED_CELL_DEATH	1	1	0.0468716	1	1	1	1	0.365348	1	1	0.000371127	1	1	0.860623	1	1	1	1	0.404785	1	1	1	1	1	1
GOBP_STRIATED_MUSCLE_CELL_PROLIFERATION	1	1	0.0398467	1	1	1	1	1	1	1	1	1	1	1	1	1	1	1	1	1	1	1	1	1	1
GOBP_QUATERNARY_AMMONIUM_GROUP_TRANSPORT	1	1	1	1	1	1	1	1	1	1	1	1	1	1	1	1	1	1	1	1	1	0.0205738	1	1	1
GOBP_FATTY_ACID_TRANSPORT	1	1	0.0112698	1	1	1	1	1	1	1	0.644357	1	1	1	1	1	1	1	1	1	1	1	1	1	1
GOBP_LONG_CHAIN_FATTY_ACID_TRANSPORT	1	1	0.00557841	1	1	1	1	1	1	1	0.496459	1	1	1	1	1	1	1	1	1	1	1	1	1	1
GOBP_LIPID_CATABOLIC_PROCESS	1	1	0.0468716	1	1	1	1	1	1	1	0.0164886	1	1	1	1	1	1	1	1	1	1	1	1	1	1
GOBP_MRNA_METABOLIC_PROCESS	1	1	1	1	1	1	1	0.847167	1	1	0.000678674	1	1	0.0923611	1	1	1	1	0.136758	1	1	1	1	1	1
GOBP_RRNA_METABOLIC_PROCESS	1	1	0.691096	1	1	1	1	1	1	1	0.004644	1	1	0.00608592	1	1	1	1	0.0564195	1	1	1	1	1	1
GOBP_VESICLE_MEDIATED_TRANSPORT	1	1	0.0155099	1	1	1	1	0.10386	1	1	0.0205801	1	1	1	1	1	1	1	0.332197	1	1	1	1	1	1
GOBP_IRON_SULFUR_CLUSTER_ASSEMBLY	1	1	1	1	1	1	1	1	1	1	0.160333	1	1	0.0434382	1	1	1	1	0.0769005	1	1	1	1	1	1
GOBP_MACROAUTOPHAGY	0.293454	1	0.00971104	1	1	1	1	0.868741	1	1	0.366287	1	1	0.860773	1	1	1	1	0.00107152	1	1	1	1	1	1
GOBP_POSITIVE_REGULATION_OF_MACROAUTOPHAGY	1	1	0.0398467	1	1	1	1	1	1	1	0.525117	1	1	0.732069	1	1	1	1	1	1	1	1	1	1	1
GOBP_PHOSPHORYLATION	1	1	0.0168049	1	1	1	1	0.225526	1	1	0.145866	1	1	0.00110717	1	1	1	1	1	1	1	1	1	1	1
GOBP_HISTONE_MODIFICATION	1	1	0.306903	1	1	1	1	0.847261	1	1	8.08652587503988e-05	1	1	0.159044	1	1	1	1	1	1	1	1	1	1	1
GOBP_CYTOCHROME_COMPLEX_ASSEMBLY	1	1	1	1	1	1	0.380873	1	1	1	0.00355877	1	1	1	1	1	1	1	1	1	1	1	1	1	1
GOBP_PEPTIDYL_AMINO_ACID_MODIFICATION	1	1	0.0314112	1	1	1	1	0.0878055	1	1	0.000421081	1	1	0.0138831	1	1	1	1	1	1	1	1	1	1	1
GOBP_PEPTIDYL_LYSINE_MODIFICATION	1	1	0.469456	1	1	1	1	0.417727	1	1	3.84796453717553e-05	1	1	0.0602179	1	1	1	1	1	1	1	1	1	1	1
GOBP_PEPTIDYL_SERINE_MODIFICATION	1	1	0.394461	1	1	1	1	0.594179	1	1	1	1	1	0.0298503	1	1	1	1	1	1	1	1	1	1	1
GOBP_PEPTIDYL_LYSINE_ACETYLATION	1	1	1	1	1	1	1	1	1	1	0.0232361	1	1	0.842189	1	1	1	1	1	1	1	1	1	1	1
GOBP_ORGANOPHOSPHATE_METABOLIC_PROCESS	1	1	0.252375	1	1	1	1	0.25385	1	1	0.00539972	1	1	0.794194	1	1	1	1	0.491319	1	1	1	1	1	1
GOBP_NEUROGENESIS	1	1	1	1	1	1	1	1	1	1	0.569663	1	1	0.842189	1	1	1	1	1	1	1	0.0470241	1	1	1
GOBP_CELL_CYCLE_PROCESS	1	1	1	1	1	1	1	0.10386	1	1	0.00163265	1	1	0.00017813	1	1	1	1	0.0810204	1	1	1	1	1	1
GOBP_REGULATION_OF_CELL_CELL_ADHESION	1	1	0.00355954	1	1	1	1	1	1	1	1	1	1	1	1	1	1	1	1	1	1	1	1	1	1
GOBP_NEGATIVE_REGULATION_OF_CELL_CELL_ADHESION	1	1	0.0111518	1	1	1	1	1	1	1	1	1	1	1	1	1	1	1	1	1	1	1	1	1	1
GOBP_POSITIVE_REGULATION_OF_CELL_CELL_ADHESION	1	1	0.00881661	1	1	1	1	1	1	1	1	1	1	1	1	1	1	1	1	1	1	1	1	1	1
GOBP_CELLULAR_COMPONENT_DISASSEMBLY	1	1	0.00971104	1	1	1	1	1	1	1	0.0819878	1	1	1	1	1	1	1	1	1	1	1	1	1	1
GOBP_BIOLOGICAL_ADHESION	1	1	0.00557841	1	1	1	1	0.927474	1	1	1	1	1	1	1	1	1	1	1	1	1	1	1	1	1
GOBP_RIBONUCLEOPROTEIN_COMPLEX_BIOGENESIS	1	1	1	1	1	1	1	1	1	1	5.47123916421687e-06	1	1	0.0136665	1	1	1	1	0.0427332	1	1	1	1	1	1
GOBP_NEGATIVE_REGULATION_OF_SIGNALING	1	1	0.0172043	1	1	1	1	0.261707	1	1	1	1	1	1	1	1	1	1	1	1	1	1	1	1	1
GOBP_METAL_ION_TRANSPORT	1	1	0.252375	1	1	1	1	1	1	1	1	1	1	0.771645	1	1	1	1	1	1	1	0.0205738	1	1	1
GOBP_CELL_PROJECTION_ASSEMBLY	0.00674198	1	0.75502	1	1	1	0.496558	0.254891	1	1	0.191143	1	1	0.134392	1	1	1	0.378575	1	1	1	1	1	1	1
GOBP_REGULATION_OF_CELL_ADHESION	1	1	0.00190762	1	1	1	1	1	1	1	1	1	1	1	1	1	1	1	1	1	1	1	1	1	1
GOBP_PROTEIN_CATABOLIC_PROCESS	1	1	0.0611019	1	1	1	1	0.261707	1	0.831231	0.00396339	1	1	0.222487	1	1	1	1	0.00511451	1	1	1	1	1	1
GOBP_NEURON_DIFFERENTIATION	1	1	0.898759	1	1	1	1	1	1	1	0.614246	1	1	0.562975	1	1	1	1	1	1	1	0.0261482	1	1	1
GOBP_TRNA_METHYLATION	0.522518	1	1	0.0245518	1	1	1	0.436737	1	1	0.921095	1	1	0.124333	1	0.902903	1	1	0.22385	1	1	1	1	1	1
GOBP_NUCLEAR_TRANSCRIBED_MRNA_CATABOLIC_PROCESS_DEADENYLATION_INDEPENDENT_DECAY	1	1	1	1	1	1	1	1	1	1	0.0295245	1	1	1	1	1	1	1	1	1	1	1	1	1	1
GOBP_RNA_3_END_PROCESSING	1	1	1	1	1	1	1	1	1	1	0.712194	1	1	1	1	1	1	1	0.00506318	1	1	1	1	1	1
GOBP_MRNA_3_END_PROCESSING	1	1	1	1	1	1	1	1	1	1	1	1	1	1	1	1	1	1	0.0153618	1	1	1	1	1	1
GOBP_RRNA_METHYLATION	1	1	1	1	1	0.0419785	1	0.898984	1	1	1	1	1	0.942214	1	1	1	1	1	1	0.962436	1	1	1	1
GOBP_POSITIVE_REGULATION_OF_CELLULAR_BIOSYNTHETIC_PROCESS	1	1	0.304588	1	1	1	1	0.26054	1	1	2.54177008715701e-05	1	1	0.0395936	1	1	1	1	0.463858	1	1	1	1	1	1
GOBP_REGULATION_OF_PROTEIN_MODIFICATION_PROCESS	1	1	0.0321428	1	1	1	1	0.26054	1	1	0.00808188	1	1	0.129778	1	1	1	1	0.701246	1	1	1	1	1	1
GOBP_METHYLATION	0.524314	1	1	0.283756	1	0.131046	1	0.195734	1	1	8.91744905329056e-05	1	1	0.444218	1	0.824545	1	0.00184769	0.246051	1	1	1	1	1	1
GOBP_PROTEIN_MODIFICATION_BY_SMALL_PROTEIN_CONJUGATION	1	1	0.234008	1	1	1	1	0.352621	1	0.850061	2.39827701723838e-06	1	1	0.00196113	1	1	1	1	5.35173741396268e-07	1	1	1	1	1	1
GOBP_MITOCHONDRIAL_TRANSLATION	1	1	1	1	1	1	1	1	1	1	0.000371127	1	1	0.721885	1	1	1	1	1	1	1	1	1	1	1
GOBP_INTERFERON_GAMMA_PRODUCTION	1	1	0.00355954	1	1	1	1	1	1	1	1	1	1	1	1	1	1	1	1	1	1	0.742163	1	1	1
GOBP_INTERLEUKIN_10_PRODUCTION	1	1	0.0321533	1	1	1	1	1	1	1	1	1	1	1	1	1	1	1	1	1	1	0.543053	1	1	1
GOBP_INTERLEUKIN_2_PRODUCTION	1	1	0.00557841	1	1	1	1	1	1	1	1	1	1	1	1	1	1	1	1	1	1	1	1	1	1
GOBP_NEGATIVE_REGULATION_OF_INTERFERON_GAMMA_PRODUCTION	1	1	0.00247749	1	1	1	1	1	1	1	1	1	1	1	1	1	1	1	1	1	1	1	1	1	1
GOBP_NEGATIVE_REGULATION_OF_INTERLEUKIN_2_PRODUCTION	1	1	0.00821634	1	1	1	1	1	1	1	1	1	1	1	1	1	1	1	1	1	1	1	1	1	1
GOBP_PROTEIN_CONTAINING_COMPLEX_DISASSEMBLY	1	1	0.663484	1	1	1	1	1	1	1	0.0153756	1	1	1	1	1	1	1	1	1	1	1	1	1	1
GOBP_CELLULAR_COMPONENT_MORPHOGENESIS	1	1	1	1	1	1	1	1	1	1	1	1	1	0.770602	1	1	1	1	1	1	1	0.036601	1	1	1
GOBP_CELL_PART_MORPHOGENESIS	1	1	1	1	1	1	1	1	1	1	1	1	1	0.628826	1	1	1	1	1	1	1	0.0261482	1	1	1
GOBP_REGULATION_OF_ORGANELLE_ORGANIZATION	0.582465	1	0.101901	1	1	1	1	0.26054	1	1	0.00583545	1	1	0.159044	1	1	1	1	1	1	1	1	1	1	1
GOBP_REGULATION_OF_CHROMOSOME_ORGANIZATION	1	1	1	1	1	1	1	1	1	1	0.035387	1	1	0.0370209	1	1	1	1	1	1	1	1	1	1	1
GOBP_MITOCHONDRIAL_RESPIRATORY_CHAIN_COMPLEX_ASSEMBLY	1	1	1	1	1	1	0.380873	1	1	1	0.001205	1	1	0.403258	1	1	1	1	1	1	1	1	1	1	1
GOBP_PROTEIN_LOCALIZATION_TO_ORGANELLE	1	1	0.707284	1	1	1	1	0.351145	1	0.850061	0.00373836	1	1	0.00511167	1	1	1	1	0.0510928	1	1	1	1	1	1
GOBP_CELLULAR_RESPONSE_TO_STRESS	1	1	0.152057	1	1	1	1	0.215787	1	1	2.39827701723838e-06	1	1	6.14148630068936e-05	1	1	1	1	0.000335516	1	1	1	1	1	1
GOBP_MITOCHONDRIAL_CYTOCHROME_C_OXIDASE_ASSEMBLY	1	1	1	1	1	1	1	1	1	1	0.0118376	1	1	1	1	1	1	1	1	1	1	1	1	1	1
GOBP_NUCLEOTIDE_EXCISION_REPAIR_DNA_INCISION	1	1	1	1	0.86797	1	1	0.639785	1	1	0.0427227	1	1	0.666664	1	1	1	1	1	1	1	1	1	1	1
GOBP_RESPONSE_TO_LIPID	1	1	0.406393	1	1	1	1	1	1	1	0.0299456	1	1	1	1	1	1	1	1	1	1	0.974598	1	1	1
GOBP_ION_TRANSMEMBRANE_TRANSPORT	1	1	0.611534	1	1	1	1	1	1	1	1	1	1	1	1	1	1	1	1	1	1	0.0329778	1	1	1
GOBP_REGULATION_OF_CELLULAR_AMIDE_METABOLIC_PROCESS	1	1	0.663484	1	1	1	1	1	1	1	0.00583545	1	1	1	1	1	1	1	1	1	1	1	1	1	1
GOBP_LIPID_OXIDATION	1	1	1	1	1	1	1	1	1	1	0.0165867	1	1	1	1	1	1	1	1	1	1	1	1	1	1
GOBP_NCRNA_PROCESSING	0.00725266	1	1	0.0245518	1	0.0419785	1	0.639785	1	1	0.000743453	1	1	1.67247113334389e-05	1	1	1	1	2.07054857011066e-08	1	1	1	1	1	1
GOBP_PROTEIN_LOCALIZATION_TO_PHAGOPHORE_ASSEMBLY_SITE	1	1	0.0468716	1	1	1	1	1	1	1	0.628496	1	1	1	1	1	1	1	1	1	1	1	1	1	1
GOBP_CELLULAR_MACROMOLECULE_BIOSYNTHETIC_PROCESS	0.67166	1	1	1	1	1	1	0.26054	1	1	6.10078949152353e-11	1	1	0.00196113	1	1	1	1	0.053437	1	1	1	1	1	1
GOBP_NCRNA_METABOLIC_PROCESS	0.00674198	1	1	0.0325507	1	0.0419785	1	0.862248	1	1	1.9362078774864e-05	1	1	1.40252775955366e-07	1	1	1	1	2.30366399362225e-08	1	1	1	1	1	1
GOBP_RESPONSE_TO_ENDOPLASMIC_RETICULUM_STRESS	1	1	0.29277	1	1	1	1	1	1	1	0.482513	1	1	0.183264	1	1	1	1	0.00446069	1	1	1	1	1	1
GOBP_MULTICELLULAR_ORGANISM_GROWTH	1	1	1	1	1	1	1	1	1	1	0.00765424	1	1	1	1	1	1	1	1	1	1	1	1	1	1
GOBP_SODIUM_ION_TRANSMEMBRANE_TRANSPORT	1	1	1	1	1	1	1	1	1	1	1	1	1	1	1	1	1	1	1	1	1	0.0329778	1	1	1
GOBP_RESPONSE_TO_TOPOLOGICALLY_INCORRECT_PROTEIN	1	1	1	1	1	1	1	1	1	1	1	1	1	1	1	1	1	1	0.00511451	1	1	1	1	1	1
GOBP_CELLULAR_RESPONSE_TO_TOPOLOGICALLY_INCORRECT_PROTEIN	1	1	1	1	1	1	1	1	1	1	1	1	1	0.995551	1	1	1	1	0.0290805	1	1	1	1	1	1
GOBP_CD8_POSITIVE_ALPHA_BETA_T_CELL_ACTIVATION	1	1	0.00814606	1	1	1	1	0.952472	1	1	1	1	1	1	1	1	1	1	1	1	1	1	1	1	1
GOBP_GROWTH	1	1	0.130725	1	1	1	1	1	1	1	0.0452726	1	1	0.315482	1	1	1	1	1	1	1	0.693186	1	1	1
GOBP_REGULATION_OF_GENE_EXPRESSION_EPIGENETIC	1	1	0.360645	1	1	1	1	1	1	1	0.00443218	1	1	0.601206	1	1	1	1	1	1	1	1	1	1	1
GOBP_T_CELL_ACTIVATION	1	1	0.0155099	1	1	1	1	1	1	1	1	1	1	1	1	1	1	1	1	1	1	1	1	1	1
GOBP_REGULATION_OF_CELL_POPULATION_PROLIFERATION	1	1	0.000608793	1	1	1	1	0.650523	1	1	0.411432	1	1	0.789031	1	1	1	1	1	1	1	0.679244	1	1	1
GOBP_REGULATION_OF_T_CELL_PROLIFERATION	1	1	0.0412187	1	1	1	1	1	1	1	1	1	1	1	1	1	1	1	1	1	1	1	1	1	1
GOBP_NEGATIVE_REGULATION_OF_T_CELL_PROLIFERATION	1	1	0.0389803	1	1	1	1	1	1	1	1	1	1	1	1	1	1	1	1	1	1	1	1	1	1
GOBP_LIPOPROTEIN_METABOLIC_PROCESS	1	1	1	1	1	1	1	0.482604	1	1	0.0358454	1	1	0.302087	1	1	1	1	0.0143716	1	1	1	1	1	1
GOBP_LIPOPROTEIN_BIOSYNTHETIC_PROCESS	0.647033	1	1	1	1	1	1	0.323492	1	1	0.0116497	1	1	0.159044	1	1	1	1	0.00293626	1	1	1	1	1	1
GOBP_RIBOSOME_BIOGENESIS	1	1	0.81828	1	1	1	1	1	1	1	1.9362078774864e-05	1	1	0.0138644	1	1	1	1	0.0403275	1	1	1	1	1	1
GOBP_RIBOSOMAL_SMALL_SUBUNIT_BIOGENESIS	1	1	0.870647	1	1	1	1	1	1	1	0.0259416	1	1	0.721885	1	1	1	1	1	1	1	1	1	1	1
GOBP_TAXIS	1	1	0.841266	1	1	1	1	1	1	1	1	1	1	1	1	1	1	1	1	1	1	0.0431681	1	1	1
GOBP_CAMERA_TYPE_EYE_DEVELOPMENT	1	1	0.383818	1	1	1	1	0.594179	1	1	1	1	1	1	1	1	1	1	1	1	1	0.0470241	1	1	1
GOBP_PEPTIDE_BIOSYNTHETIC_PROCESS	1	1	1	1	1	1	1	1	1	1	4.1818740211668e-05	1	1	0.919581	1	1	1	1	0.831231	1	1	1	1	1	1
GOBP_PROTEASOME_MEDIATED_UBIQUITIN_DEPENDENT_PROTEIN_CATABOLIC_PROCESS	1	1	0.0883953	1	1	1	1	0.253113	1	1	0.0158192	1	1	0.159044	1	1	1	1	0.0773459	1	1	1	1	1	1
GOBP_CD8_POSITIVE_ALPHA_BETA_T_CELL_DIFFERENTIATION	1	1	0.0389803	1	1	1	1	1	1	1	1	1	1	1	1	1	1	1	1	1	1	1	1	1	1
GOBP_REGULATION_OF_CD8_POSITIVE_ALPHA_BETA_T_CELL_DIFFERENTIATION	1	1	0.0161377	1	1	1	1	1	1	1	1	1	1	1	1	1	1	1	1	1	1	1	1	1	1
GOBP_POSITIVE_REGULATION_OF_CD8_POSITIVE_ALPHA_BETA_T_CELL_DIFFERENTIATION	1	1	0.00971104	1	1	1	1	1	1	1	1	1	1	1	1	1	1	1	1	1	1	1	1	1	1
GOBP_REGULATION_OF_PROTEIN_BINDING	1	1	0.00355954	1	1	1	1	1	1	1	1	1	1	1	1	1	1	1	1	1	1	1	1	1	1
GOBP_REGULATION_OF_GENERATION_OF_PRECURSOR_METABOLITES_AND_ENERGY	1	1	1	1	1	1	1	0.444225	1	1	0.0295245	1	1	1	1	1	1	1	1	1	1	1	1	1	1
GOBP_PROTEIN_ACYLATION	1	1	1	1	1	1	1	0.464886	1	1	0.021473	1	1	0.732069	1	1	1	1	1	1	1	1	1	1	1
GOBP_CELLULAR_AMIDE_METABOLIC_PROCESS	1	1	0.37178	1	1	1	1	1	1	1	0.00034828	1	1	0.756229	1	1	1	1	0.332197	1	1	1	1	1	1
GOBP_AMIDE_BIOSYNTHETIC_PROCESS	1	1	0.677302	1	1	1	1	1	1	1	8.08652587503988e-05	1	1	0.706001	1	1	1	1	0.905236	1	1	1	1	1	1
GOBP_RNA_POLYADENYLATION	1	1	1	1	1	1	1	1	1	1	1	1	1	1	1	1	1	1	0.0418856	1	1	1	1	1	1
GOBP_MODIFICATION_DEPENDENT_MACROMOLECULE_CATABOLIC_PROCESS	1	1	0.0398467	1	1	1	1	0.0993182	1	1	0.000351056	1	1	0.0265433	1	1	1	1	0.0147335	1	1	1	1	1	1
GOBP_POST_TRANSLATIONAL_PROTEIN_MODIFICATION	1	1	1	1	1	1	1	1	1	1	1	1	1	1	1	1	1	1	0.0318162	1	1	1	1	1	1
GOBP_PROTEIN_CONTAINING_COMPLEX_ORGANIZATION	1	1	0.313848	1	1	1	1	0.837946	1	1	1.29139183148267e-09	1	1	0.000477719	1	1	1	1	0.50027	1	1	1	1	1	1
GOBP_HISTONE_H4_ACETYLATION	1	1	1	1	1	1	1	0.604322	1	1	0.0295245	1	1	1	1	1	1	1	1	1	1	1	1	1	1
GOBP_HISTONE_H2A_ACETYLATION	1	1	1	1	1	1	1	1	1	1	0.0148228	1	1	1	1	1	1	1	1	1	1	1	1	1	1
GOBP_REGULATION_OF_CELLULAR_COMPONENT_BIOGENESIS	0.647033	1	0.00821634	1	1	1	1	0.631337	1	1	0.707927	1	1	0.700792	1	1	1	1	1	1	1	1	1	1	1
GOBP_NEGATIVE_REGULATION_OF_MOLECULAR_FUNCTION	1	1	0.0468716	1	1	1	1	0.441647	1	1	0.569663	1	1	0.434781	1	1	1	1	1	1	1	1	1	1	1
GOBP_POSITIVE_REGULATION_OF_MOLECULAR_FUNCTION	1	1	0.410319	1	1	1	1	1	1	1	0.218889	1	1	0.00962863	1	1	1	1	1	1	1	1	1	1	1
GOBP_CELLULAR_LIPID_CATABOLIC_PROCESS	1	1	0.0753331	1	1	1	1	1	1	1	0.0104988	1	1	1	1	1	1	1	1	1	1	1	1	1	1
GOBP_CELLULAR_LIPID_METABOLIC_PROCESS	1	1	0.00971104	1	1	1	1	1	1	1	0.00184513	1	1	0.39063	1	1	1	1	1	1	1	1	1	1	1
GOBP_CELLULAR_PROTEIN_CATABOLIC_PROCESS	1	1	0.0314112	1	1	1	1	0.195734	1	1	0.00222894	1	1	0.0927856	1	1	1	1	0.0143716	1	1	1	1	1	1
GOBP_CELLULAR_NITROGEN_COMPOUND_CATABOLIC_PROCESS	1	1	1	1	1	1	1	0.766987	1	1	0.00832803	1	1	1	1	1	1	1	0.563902	1	1	1	1	1	1
GOBP_SMALL_MOLECULE_METABOLIC_PROCESS	1	1	0.0573472	1	1	1	1	0.650523	1	1	0.000422961	1	1	0.109044	1	1	1	1	0.431711	1	1	1	1	1	1
GOBP_DNA_METHYLATION_OR_DEMETHYLATION	1	1	1	1	1	1	1	0.679754	1	1	0.00943574	1	1	1	1	1	1	1	1	1	1	1	1	1	1
GOBP_CELL_CYCLE_PHASE_TRANSITION	1	1	1	1	1	1	1	1	1	1	0.142449	1	1	0.0419708	1	1	1	1	0.51687	1	1	1	1	1	1
GOBP_CILIUM_ORGANIZATION	2.01599963152038e-05	1	1	1	1	1	0.395828	0.21048	1	1	0.261562	1	1	0.261835	1	0.902903	1	0.082412	0.656926	1	1	1	1	1	1
GOBP_GLYCEROLIPID_BIOSYNTHETIC_PROCESS	1	1	0.0946775	1	1	1	1	1	1	1	0.0176026	1	1	0.709	1	1	1	1	1	1	1	1	1	1	1
GOBP_ESTABLISHMENT_OF_PROTEIN_LOCALIZATION	1	1	0.787148	1	1	1	1	6.12468137873962e-05	1	0.622036	0.000226676	1	1	0.416966	1	1	1	1	0.00391097	1	1	1	1	1	1
GOBP_REGULATION_OF_CELL_DIFFERENTIATION	1	1	0.00625674	1	1	1	1	0.396277	1	1	0.628496	1	1	1	1	1	1	1	1	1	1	0.0709614	1	1	1
GOBP_POSITIVE_REGULATION_OF_ERYTHROCYTE_DIFFERENTIATION	1	1	1	1	1	1	1	1	1	1	0.0336447	1	1	1	1	1	1	1	1	1	1	1	1	1	1
GOBP_POSITIVE_REGULATION_OF_DNA_REPAIR	1	1	0.998246	1	1	1	1	1	1	1	0.00102934	1	1	0.835972	1	1	1	1	1	1	1	1	1	1	1
GOBP_POSITIVE_REGULATION_OF_CELL_ADHESION	1	1	0.00355954	1	1	1	1	1	1	1	1	1	1	1	1	1	1	1	1	1	1	1	1	1	1
GOBP_NEGATIVE_REGULATION_OF_GENE_EXPRESSION_EPIGENETIC	1	1	1	1	1	1	1	1	1	1	0.00411604	1	1	1	1	1	1	1	1	1	1	1	1	1	1
GOBP_POSITIVE_REGULATION_OF_DNA_RECOMBINATION	1	1	1	1	1	1	1	1	1	1	0.00283982	1	1	1	1	1	1	1	1	1	1	1	1	1	1
GOBP_NEGATIVE_REGULATION_OF_NUCLEOBASE_CONTAINING_COMPOUND_METABOLIC_PROCESS	0.630685	1	0.0611019	0.156405	1	1	0.0666507	0.523909	1	1	4.1818740211668e-05	1	1	0.0136443	1	0.824545	1	0.0895605	0.568087	1	1	1	1	1	1
GOBP_POSITIVE_REGULATION_OF_NUCLEOBASE_CONTAINING_COMPOUND_METABOLIC_PROCESS	1	1	0.294164	1	1	1	1	0.523909	1	1	1.54973424586185e-08	1	1	0.0298503	1	1	1	1	0.246051	1	1	1	1	1	1
GOBP_POSITIVE_REGULATION_OF_TRANSCRIPTION_BY_RNA_POLYMERASE_II	1	1	0.417596	1	1	1	1	0.639785	1	1	0.0232361	1	1	0.0784686	1	1	1	1	0.998501	1	1	1	1	1	1
GOBP_NEGATIVE_REGULATION_OF_ACTIVATED_T_CELL_PROLIFERATION	1	1	0.0398467	1	1	1	1	1	1	1	1	1	1	1	1	1	1	1	1	1	1	1	1	1	1
GOBP_GLYCEROPHOSPHOLIPID_BIOSYNTHETIC_PROCESS	1	1	0.0664368	1	1	1	1	1	1	1	0.00852895	1	1	0.59605	1	1	1	1	1	1	1	1	1	1	1
GOBP_PHOSPHATIDYLINOSITOL_METABOLIC_PROCESS	1	1	0.448431	1	1	1	1	0.963	1	1	0.011548	1	1	0.380924	1	1	1	1	1	1	1	1	1	1	1
GOBP_ALPHA_BETA_T_CELL_ACTIVATION	1	1	0.0363185	1	1	1	1	1	1	1	1	1	1	0.732069	1	1	1	1	1	1	1	0.420813	1	1	1
GOBP_REGULATION_OF_ALPHA_BETA_T_CELL_ACTIVATION	1	1	0.0135789	1	1	1	1	1	1	1	1	1	1	0.928126	1	1	1	1	1	1	1	0.6991	1	1	1
GOBP_POSITIVE_REGULATION_OF_ALPHA_BETA_T_CELL_ACTIVATION	1	1	0.0389803	1	1	1	1	1	1	1	1	1	1	0.709	1	1	1	1	1	1	1	1	1	1	1
GOBP_REGULATION_OF_ALPHA_BETA_T_CELL_DIFFERENTIATION	1	1	0.0389803	1	1	1	1	1	1	1	1	1	1	1	1	1	1	1	1	1	1	0.543053	1	1	1
GOBP_POSITIVE_REGULATION_OF_ALPHA_BETA_T_CELL_DIFFERENTIATION	1	1	0.0215761	1	1	1	1	1	1	1	1	1	1	1	1	1	1	1	1	1	1	1	1	1	1
GOBP_REGULATION_OF_GAMMA_DELTA_T_CELL_ACTIVATION	1	1	0.0284785	1	1	1	1	1	1	1	1	1	1	1	1	1	1	1	1	1	1	1	1	1	1
GOBP_POSITIVE_REGULATION_OF_GAMMA_DELTA_T_CELL_ACTIVATION	1	1	0.021555	1	1	1	1	1	1	1	1	1	1	1	1	1	1	1	1	1	1	1	1	1	1
GOBP_LYMPHOCYTE_ACTIVATION	1	1	0.028134	1	1	1	1	1	1	1	0.967968	1	1	1	1	1	1	1	1	1	1	1	1	1	1
GOBP_SECRETION	1	1	0.0495869	1	1	1	1	1	1	1	0.350727	1	1	1	1	1	1	1	1	1	1	1	1	1	1
GOBP_INTRACELLULAR_TRANSPORT	1	1	0.272344	1	1	1	1	6.12468137873962e-05	1	0.405348	0.00139834	1	1	0.0178348	1	1	1	1	0.0270082	1	1	1	1	1	1
GOBP_ORGANELLE_FUSION	1	1	0.395705	1	1	1	1	1	1	1	0.452501	1	1	1	1	1	1	1	0.0143716	1	1	1	1	1	1
GOBP_ORGANELLE_FISSION	1	1	1	1	1	1	1	0.568779	1	1	0.461302	1	1	0.00280512	1	1	1	1	1	1	1	1	1	1	1
GOBP_EMBRYONIC_ORGAN_DEVELOPMENT	1	1	1	1	1	1	1	0.776192	1	1	0.00888036	1	1	1	1	1	1	1	1	1	1	1	1	1	1
GOBP_NEGATIVE_REGULATION_OF_RESPONSE_TO_STIMULUS	1	1	0.0416932	1	1	1	1	0.307811	1	1	0.933159	1	1	1	1	1	1	1	1	1	1	1	1	1	1
GOBP_EYE_MORPHOGENESIS	1	1	1	1	1	1	1	1	1	1	1	1	1	1	1	1	1	1	1	1	1	0.0268467	1	1	1
GOBP_CAMERA_TYPE_EYE_MORPHOGENESIS	1	1	1	1	1	1	1	1	1	1	1	1	1	1	1	1	1	1	1	1	1	0.0205738	1	1	1
GOBP_REGULATION_OF_DEVELOPMENTAL_GROWTH	1	1	0.164935	1	1	1	1	1	1	1	0.628496	1	1	1	1	1	1	1	1	1	1	0.0470241	1	1	1
GOBP_NEURON_DEVELOPMENT	1	1	1	1	1	1	1	1	1	1	1	1	1	0.709	1	1	1	1	1	1	1	0.0329778	1	1	1
GOBP_REGULATION_OF_DEFENSE_RESPONSE_TO_VIRUS	1	1	0.0398467	1	1	1	1	1	1	1	0.520757	1	1	1	1	1	1	1	1	1	1	0.561107	1	1	1
GOBP_REGULATION_OF_NEUROGENESIS	1	1	1	1	1	1	1	1	1	1	1	1	1	1	1	1	1	1	1	1	1	0.0261482	1	1	1
GOBP_REGULATION_OF_IMMUNE_RESPONSE	1	1	0.00557841	1	1	1	1	1	1	1	0.135054	1	1	1	1	1	1	1	1	1	1	1	1	1	1
GOBP_NEGATIVE_REGULATION_OF_IMMUNE_RESPONSE	1	1	0.043658	1	1	1	1	1	1	1	1	1	1	1	1	1	1	1	1	1	1	1	1	1	1
GOBP_POSITIVE_REGULATION_OF_IMMUNE_RESPONSE	1	1	0.00355954	1	1	1	1	1	1	1	0.582136	1	1	1	1	1	1	1	1	1	1	1	1	1	1
GOBP_RNA_DESTABILIZATION	1	1	1	1	1	1	1	1	1	1	0.0483822	1	1	1	1	1	1	1	1	1	1	1	1	1	1
GOBP_ACTIVATED_T_CELL_PROLIFERATION	1	1	0.0215761	1	1	1	1	1	1	1	1	1	1	1	1	1	1	1	1	1	1	1	1	1	1
GOBP_SYNAPSE_ORGANIZATION	1	1	1	1	1	1	1	1	1	1	1	1	1	1	1	1	1	1	1	1	1	0.0329778	1	1	1
GOBP_REGULATION_OF_T_CELL_ACTIVATION	1	1	0.00449306	1	1	1	1	0.952472	1	1	1	1	1	1	1	1	1	1	1	1	1	1	1	1	1
GOBP_REGULATION_OF_CELL_ACTIVATION	1	1	0.0398467	1	1	1	1	1	1	1	0.736877	1	1	1	1	1	1	1	1	1	1	1	1	1	1
GOBP_NEGATIVE_REGULATION_OF_CELL_ACTIVATION	1	1	0.0155099	1	1	1	1	1	1	1	1	1	1	1	1	1	1	1	1	1	1	1	1	1	1
GOBP_REGULATION_OF_DNA_METABOLIC_PROCESS	1	1	1	1	1	1	1	1	1	1	1.05852396229956e-06	1	1	0.136513	1	1	1	1	1	1	1	1	1	1	1
GOBP_POSITIVE_REGULATION_OF_DNA_METABOLIC_PROCESS	1	1	1	1	1	1	1	1	1	1	8.08652587503988e-05	1	1	0.640876	1	1	1	1	1	1	1	1	1	1	1
GOBP_REGULATION_OF_DNA_BINDING_TRANSCRIPTION_FACTOR_ACTIVITY	1	1	1	1	1	1	1	1	1	1	1	1	1	0.0467027	1	1	1	1	1	1	1	1	1	1	1
GOBP_POSITIVE_REGULATION_OF_DNA_BINDING_TRANSCRIPTION_FACTOR_ACTIVITY	1	1	1	1	1	1	1	1	1	1	1	1	1	0.008081	1	1	1	1	1	1	1	1	1	1	1
GOBP_POSITIVE_REGULATION_OF_NF_KAPPAB_TRANSCRIPTION_FACTOR_ACTIVITY	1	1	1	1	1	1	1	1	1	1	1	1	1	0.00962863	1	1	1	1	1	1	1	1	1	1	1
GOBP_NEGATIVE_REGULATION_OF_DEVELOPMENTAL_PROCESS	1	1	0.0180652	1	1	1	1	1	1	1	0.650091	1	1	1	1	1	1	1	1	1	1	0.180128	1	1	1
GOBP_REGULATION_OF_BINDING	1	1	0.0172043	1	1	1	1	1	1	1	0.0879723	1	1	1	1	1	1	1	1	1	1	1	1	1	1
GOBP_NEGATIVE_REGULATION_OF_CELLULAR_COMPONENT_ORGANIZATION	0.712202	1	0.123432	1	1	1	1	0.825051	1	1	0.0369136	1	1	0.666664	1	1	1	1	1	1	1	1	1	1	1
GOBP_POSITIVE_REGULATION_OF_CELLULAR_COMPONENT_ORGANIZATION	1	1	0.0284785	1	1	1	1	1	1	1	0.0734163	1	1	1	1	1	1	1	1	1	1	0.257577	1	1	1
GOBP_PROSTHETIC_GROUP_METABOLIC_PROCESS	1	1	1	1	1	1	1	1	1	1	1	1	1	1	1	1	1	1	0.00293626	1	1	1	1	1	1
GOBP_POSITIVE_REGULATION_OF_MULTICELLULAR_ORGANISMAL_PROCESS	1	1	0.00971104	1	1	1	1	1	1	1	1	1	1	1	1	1	1	1	1	1	1	0.029833	1	1	1
GOBP_REGULATION_OF_LYMPHOCYTE_ACTIVATION	1	1	0.017157	1	1	1	1	1	1	1	1	1	1	1	1	1	1	1	1	1	1	1	1	1	1
GOBP_NEGATIVE_REGULATION_OF_LYMPHOCYTE_ACTIVATION	1	1	0.00769513	1	1	1	1	1	1	1	1	1	1	1	1	1	1	1	1	1	1	1	1	1	1
GOBP_POSITIVE_REGULATION_OF_RNA_METABOLIC_PROCESS	1	1	0.355273	1	1	1	1	0.394278	1	1	9.30903753191362e-06	1	1	0.0738112	1	1	1	1	0.18383	1	1	1	1	1	1
GOBP_CHROMOSOME_ORGANIZATION	0.647033	1	0.472306	1	1	1	1	1	1	1	6.10078949152353e-11	1	1	0.00567876	1	1	1	1	1	1	1	1	1	1	1
GOBP_CELL_DIVISION	1	1	1	1	1	1	1	0.512333	1	1	0.0479606	1	1	0.0019377	1	1	1	1	0.117154	1	1	1	1	1	1
GOBP_PROTEIN_MATURATION	1	1	0.0398467	1	1	1	1	1	1	1	0.135054	1	1	0.591269	1	1	1	0.265609	1	1	1	1	1	1	1
GOBP_ORGANELLE_LOCALIZATION	1	1	1	1	1	1	1	0.924339	1	1	0.00808188	1	1	0.383489	1	1	1	1	1	1	1	1	1	1	1
GOBP_REGULATION_OF_CELL_CYCLE	1	1	1	1	1	1	1	0.556279	1	1	0.00331893	1	1	0.00227729	1	1	1	1	0.0281995	1	1	1	1	1	1
GOBP_REGULATION_OF_CALCIUM_ION_TRANSPORT	1	1	0.0219504	1	1	1	1	1	1	1	1	1	1	1	1	1	1	1	1	1	1	1	1	1	1
GOBP_REGULATION_OF_NERVOUS_SYSTEM_DEVELOPMENT	1	1	1	1	1	1	1	1	1	1	1	1	1	1	1	1	1	1	1	1	1	0.0118973	1	1	1
GOBP_POSITIVE_REGULATION_OF_NERVOUS_SYSTEM_DEVELOPMENT	1	1	1	1	1	1	1	1	1	1	1	1	1	1	1	1	1	1	1	1	1	0.029833	1	1	1
GOBP_TRANSMEMBRANE_TRANSPORT	1	1	0.658307	1	1	1	1	1	1	1	1	1	1	0.709	1	1	1	1	1	1	1	0.0329778	1	1	1
GOBP_CARDIAC_MUSCLE_CELL_PROLIFERATION	1	1	0.027419	1	1	1	1	1	1	1	1	1	1	1	1	1	1	1	1	1	1	1	1	1	1
GOBP_REGULATION_OF_CARDIAC_MUSCLE_CELL_PROLIFERATION	1	1	0.0197229	1	1	1	1	1	1	1	0.995941	1	1	1	1	1	1	1	1	1	1	1	1	1	1
GOBP_PRIMITIVE_HEMOPOIESIS	1	1	1	1	1	1	1	1	1	0.450896	0.0358454	1	1	1	1	1	1	1	1	1	1	1	1	1	1
GOBP_CAMERA_TYPE_EYE_PHOTORECEPTOR_CELL_DIFFERENTIATION	1	1	1	1	1	1	1	1	1	1	1	1	1	0.966156	1	1	1	1	1	1	1	0.0261482	1	1	1
GOBP_REGULATION_OF_CELL_DEVELOPMENT	1	1	1	1	1	1	1	1	1	1	1	1	1	1	1	1	1	1	1	1	1	0.0261482	1	1	1
GOBP_HEAD_DEVELOPMENT	1	1	1	1	1	1	1	1	1	1	0.345505	1	1	0.013936	1	1	1	1	1	1	1	0.543053	1	1	1
GOBP_REGULATION_OF_HEART_GROWTH	1	1	0.0398467	1	1	1	1	1	1	1	1	1	1	1	1	1	1	1	1	1	1	1	1	1	1
GOBP_NEGATIVE_REGULATION_OF_CELL_DEATH	1	1	0.294164	1	1	1	1	0.643643	1	1	0.00184513	1	1	0.580989	1	1	1	1	1	1	1	0.240508	1	1	1
GOBP_MEMBRANE_ORGANIZATION	1	1	0.63227	1	1	1	1	0.658756	1	1	0.520757	1	1	0.842189	1	1	1	1	0.0281995	1	1	1	1	1	1
GOBP_REGULATION_OF_EXTENT_OF_CELL_GROWTH	1	1	1	1	1	1	1	1	1	1	1	1	1	1	1	1	1	1	1	1	1	0.0470241	1	1	1
GOBP_AXON_DEVELOPMENT	1	1	1	1	1	1	1	1	1	1	1	1	1	1	1	1	1	1	1	1	1	0.0492206	1	1	1
GOBP_PROCESS_UTILIZING_AUTOPHAGIC_MECHANISM	0.97036	1	0.0185742	1	1	1	1	1	1	1	0.363287	1	1	0.0167519	1	1	1	1	0.0219766	1	1	1	1	1	1
GOBP_PROTEIN_DNA_COMPLEX_ASSEMBLY	1	1	1	1	1	1	1	1	1	1	0.0299456	1	1	0.0218123	1	1	1	1	1	1	1	1	1	1	1
GOBP_HISTONE_LYSINE_DEMETHYLATION	1	1	0.525671	1	1	1	1	1	1	1	0.0225726	1	1	1	1	1	1	1	1	1	1	1	1	1	1
GOBP_HISTONE_H3_K36_DEMETHYLATION	1	1	1	1	1	1	1	1	1	1	0.00204567	1	1	1	1	1	1	1	1	1	1	1	1	1	1
GOBP_PROTEIN_MODIFICATION_BY_SMALL_PROTEIN_CONJUGATION_OR_REMOVAL	1	1	0.0750942	1	1	1	1	0.523909	1	0.893355	6.26098483082509e-06	1	1	6.14148630068936e-05	1	1	1	1	2.07054857011066e-08	1	1	1	1	1	1
GOBP_CELLULAR_MACROMOLECULE_LOCALIZATION	1	1	0.0990486	1	1	1	1	0.013408	1	0.850061	0.0165867	1	1	0.00249743	1	1	1	1	0.116577	1	1	1	1	1	1
GOBP_HETEROCHROMATIN_ORGANIZATION	1	1	1	1	1	1	1	1	1	1	0.00428902	1	1	1	1	1	1	1	1	1	1	1	1	1	1
GOBP_ORGANELLE_ASSEMBLY	0.00111838	1	0.780584	1	1	1	1	0.147969	1	1	0.0825589	1	1	0.450005	1	1	1	0.082412	0.292538	1	1	1	1	1	1
GOBP_NEURON_DEATH	1	1	1	1	1	1	1	1	1	1	0.00724007	1	1	1	1	1	1	1	1	1	1	0.543053	1	1	1
GOBP_DNA_CONFORMATION_CHANGE	1	1	1	1	1	1	1	1	1	0.772209	0.000374234	1	1	0.0383196	1	1	1	1	1	1	1	1	1	1	1
GOBP_PROTEIN_K48_LINKED_DEUBIQUITINATION	1	1	1	1	1	1	1	1	1	1	1	1	1	0.012217	1	1	1	1	1	1	1	1	1	1	1
GOBP_NITROGEN_COMPOUND_TRANSPORT	1	1	0.754882	1	1	1	1	6.12468137873962e-05	1	1	0.000514372	1	1	0.258185	1	1	1	1	0.0232224	1	1	1	1	1	1
GOBP_PROTEIN_DNA_COMPLEX_SUBUNIT_ORGANIZATION	1	1	1	1	1	1	1	1	1	1	0.0205801	1	1	0.00481056	1	1	1	1	1	1	1	1	1	1	1
GOBP_MONOCARBOXYLIC_ACID_CATABOLIC_PROCESS	1	1	0.360645	1	1	1	1	1	1	1	0.00443218	1	1	1	1	1	1	1	1	1	1	1	1	1	1
GOBP_RESPONSE_TO_ACTINOMYCIN_D	1	1	1	1	1	1	1	1	1	1	0.0164621	1	1	1	1	1	1	1	1	1	1	1	1	1	1
GOBP_REGULATION_OF_CELLULAR_RESPONSE_TO_STRESS	1	1	0.960701	1	1	1	1	0.341595	1	1	0.0328696	1	1	0.2501	1	1	1	1	1	1	1	1	1	1	1
GOBP_REGULATION_OF_ANATOMICAL_STRUCTURE_SIZE	1	1	1	1	1	1	1	1	1	1	0.667411	1	1	0.731333	1	1	1	1	1	1	1	0.0492206	1	1	1
GOBP_ORGANOPHOSPHATE_BIOSYNTHETIC_PROCESS	1	1	0.329861	1	1	1	1	1	1	1	0.00705758	1	1	0.593592	1	1	1	1	0.51687	1	1	1	1	1	1
GOBP_CELL_CELL_ADHESION	1	1	0.0180652	1	1	1	1	1	1	1	1	1	1	1	1	1	1	1	1	1	1	1	1	1	1
GOBP_CATION_TRANSMEMBRANE_TRANSPORT	1	1	0.744529	1	1	1	1	1	1	1	1	1	1	1	1	1	1	1	1	1	1	0.0205738	1	1	1
GOBP_INORGANIC_ION_TRANSMEMBRANE_TRANSPORT	1	1	0.376708	1	1	1	1	1	1	1	1	1	1	0.928126	1	1	1	1	1	1	1	0.0268467	1	1	1
GOBP_NUCLEAR_CHROMOSOME_SEGREGATION	1	1	1	1	1	1	1	1	1	1	0.0330386	1	1	0.0115771	1	1	1	1	1	1	1	1	1	1	1
GOBP_MITOCHONDRIAL_GENE_EXPRESSION	1	1	1	1	1	1	1	1	1	1	0.00184513	1	1	0.159044	1	1	1	1	1	1	1	1	1	1	1
GOBP_DEFENSE_RESPONSE_TO_SYMBIONT	1	1	0.0358763	1	1	1	1	0.523909	1	1	0.898395	1	1	1	1	1	1	1	1	1	1	1	1	1	1
GOBP_CARBOHYDRATE_DERIVATIVE_METABOLIC_PROCESS	0.484706	1	0.897138	1	1	1	1	0.639785	1	1	0.0623105	1	1	0.00718721	1	1	1	1	1	1	1	1	1	1	1
GOBP_CARBOHYDRATE_DERIVATIVE_BIOSYNTHETIC_PROCESS	1	1	1	1	1	1	1	1	1	1	0.0365761	1	1	0.0107065	1	1	1	1	0.732815	1	1	1	1	1	1
GOBP_NEGATIVE_REGULATION_OF_NEURON_DEATH	1	1	1	1	1	1	1	1	1	1	0.0346174	1	1	0.922565	1	1	1	1	1	1	1	0.571915	1	1	1
GOBP_ORGANIC_CYCLIC_COMPOUND_CATABOLIC_PROCESS	1	1	1	1	1	1	1	0.571302	1	1	0.0148228	1	1	1	1	1	1	1	0.763849	1	1	1	1	1	1
GOBP_ORGANONITROGEN_COMPOUND_CATABOLIC_PROCESS	1	1	0.00686174	1	1	1	1	0.0993182	1	1	0.00190369	1	1	0.363288	1	1	1	1	0.00599854	1	1	1	1	1	1
GOBP_ORGANONITROGEN_COMPOUND_BIOSYNTHETIC_PROCESS	1	1	0.492102	1	1	1	1	1	1	1	1.26477189590744e-09	1	1	0.00511167	1	1	1	1	3.54372769399198e-06	1	1	1	1	1	1
GOBP_REGULATION_OF_INTRACELLULAR_SIGNAL_TRANSDUCTION	1	1	0.00971104	1	1	1	1	0.163899	1	1	0.501515	1	1	0.501884	1	1	1	1	1	1	1	1	1	1	1
GOBP_REGULATION_OF_NEUROBLAST_PROLIFERATION	1	1	1	1	1	1	1	1	1	1	1	1	1	0.371185	1	1	1	1	1	1	1	0.029833	1	1	1
GOBP_REGULATION_OF_SYNAPTIC_VESICLE_TRANSPORT	1	1	1	1	1	1	1	1	1	1	1	1	1	0.0440227	1	1	1	1	1	1	1	1	1	1	1
GOBP_NEGATIVE_REGULATION_OF_LEUKOCYTE_CELL_CELL_ADHESION	1	1	0.00557841	1	1	1	1	1	1	1	1	1	1	1	1	1	1	1	1	1	1	1	1	1	1
GOBP_POSITIVE_REGULATION_OF_LEUKOCYTE_CELL_CELL_ADHESION	1	1	0.00557841	1	1	1	1	1	1	1	1	1	1	1	1	1	1	1	1	1	1	1	1	1	1
GOBP_MITOTIC_CELL_CYCLE_PROCESS	1	1	1	1	1	1	1	0.26054	1	1	0.05607	1	1	8.81496568096472e-05	1	1	1	1	0.0796297	1	1	1	1	1	1
GOBP_REGULATION_OF_PROTEIN_MODIFICATION_BY_SMALL_PROTEIN_CONJUGATION_OR_REMOVAL	1	1	0.0896349	1	1	1	1	1	1	1	0.0158192	1	1	1	1	1	1	1	0.390986	1	1	1	1	1	1
GOBP_NEGATIVE_REGULATION_OF_PROTEIN_MODIFICATION_BY_SMALL_PROTEIN_CONJUGATION_OR_REMOVAL	1	1	1	1	1	1	1	1	1	1	0.00977142	1	1	1	1	1	1	1	0.293222	1	1	1	1	1	1
GOBP_REGULATION_OF_PROTEIN_FOLDING	1	1	0.0185742	1	1	1	1	1	1	1	1	1	1	1	1	1	1	1	1	1	1	1	1	1	1
GOBP_NEGATIVE_REGULATION_OF_TUMOR_NECROSIS_FACTOR_SUPERFAMILY_CYTOKINE_PRODUCTION	1	1	0.0463527	1	1	1	1	1	1	1	1	1	1	1	1	1	1	1	1	1	1	1	1	1	1
GOBP_AUTOPHAGOSOME_ORGANIZATION	1	1	0.32848	1	1	1	1	0.763776	1	1	0.69761	1	1	1	1	1	1	1	0.0254955	1	1	1	1	1	1
GOBP_POSITIVE_REGULATION_OF_DOUBLE_STRAND_BREAK_REPAIR_VIA_HOMOLOGOUS_RECOMBINATION	1	1	1	1	1	1	1	1	1	1	0.0397956	1	1	1	1	1	1	1	1	1	1	1	1	1	1
GOBP_REGULATION_OF_MULTICELLULAR_ORGANISMAL_DEVELOPMENT	1	1	0.0398467	1	1	1	1	0.776192	1	1	0.800665	1	1	1	1	1	1	1	1	1	1	0.0393418	1	1	1
GOBP_REGULATION_OF_CELLULAR_MACROMOLECULE_BIOSYNTHETIC_PROCESS	1	1	1	1	1	1	1	1	1	1	2.36075093900805e-05	1	1	1	1	1	1	1	1	1	1	1	1	1	1
GOBP_POSITIVE_REGULATION_OF_DOUBLE_STRAND_BREAK_REPAIR	1	1	1	1	1	1	1	1	1	1	0.0164621	1	1	1	1	1	1	1	1	1	1	1	1	1	1
GOBP_REGULATION_OF_RESPONSE_TO_DNA_DAMAGE_STIMULUS	1	1	1	1	1	1	1	0.679754	1	1	0.00333936	1	1	0.15786	1	1	1	1	1	1	1	1	1	1	1
GOBP_POSITIVE_REGULATION_OF_RESPONSE_TO_DNA_DAMAGE_STIMULUS	1	1	1	1	1	1	1	1	1	1	0.00419213	1	1	1	1	1	1	1	1	1	1	1	1	1	1
GOBP_REGULATION_OF_CD8_POSITIVE_ALPHA_BETA_T_CELL_ACTIVATION	1	1	0.00526719	1	1	1	1	0.837946	1	1	1	1	1	1	1	1	1	1	1	1	1	1	1	1	1
GOBP_POSITIVE_REGULATION_OF_CD8_POSITIVE_ALPHA_BETA_T_CELL_ACTIVATION	1	1	0.021555	1	1	1	1	1	1	1	1	1	1	1	1	1	1	1	1	1	1	1	1	1	1
